# Chromoanagenesis landscape in 10,000 TCGA patients

**DOI:** 10.1101/2021.04.29.441937

**Authors:** Roni Rasnic, Michal Linial

**Affiliations:** The Rachel and Selim Benin School of Computer Science and Engineering; Department of Biological Chemistry, Institute of Life Sciences, The Hebrew University of Jerusalem, Jerusalem, Israel

**Author notes:** **Corresponding Author**: Roni Rasni; c.

**Keywords:** CNA, cancer, TP53, chromothripsis, mutual exclusivity

## Abstract

During the past decade, whole-genome sequencing of tumor biopsies and individuals with congenital disorders highlighted the phenomenon of chromoanagenesis, a single chaotic event of chromosomal rearrangement. Chromoanagenesis was shown to be frequent in many types of cancers, to occur in early stages of cancer development, and significantly impact the tumor’s nature. However, an in-depth, cancer-type dependent analysis has been somewhat incomplete due to the shortage in whole genome sequencing of cancerous samples. In this study, we extracted data from The Pan-Cancer Analysis of Whole Genome (PCAWG) and The Cancer Genome Atlas (TCGA) to construct a machine learning algorithm that can detect chromoanagenesis with high accuracy (86%). The algorithm was applied to ~10,000 TCGA cancer patients. We utilize the chromoanagenesis assignment results, to analyze cancer-type specific chromoanagenesis characteristics in 20 TCGA cancer types. Our results unveil prominent genes affected in either chromoanagenesis or non-chromoanagenesis tumorigenesis. The analysis reveals a mutual exclusivity relationship between the genes impaired in chromoanagenesis versus non-chromoanagenesis cases. We offer the discovered characteristics as possible targets for cancer diagnostic and therapeutic purposes.
