## Supplemental Table S5 for "Chromoanagenesis landscape in 10,000 TCGA patients"

### Sheet: Table S5
Table S5 - modified CNA regions
Cancer type	CNA type	Number of regions	Chromosomal regions
BLCA	amplified	4	1q23, 3p25, 6p22, 8q22
BLCA	modified	7	1q23, 3p26, 3p25, 6p22, 8q12, 8q13, 8q22
BRCA	deleted	3	1p36, 8p11, 17q21
BRCA	amplified	20	8p11, 8q22, 8q23, 8q24, 11q12, 11q13, 11q14, 14q13, 17p11, 17q11, 17q12, 17q21, 17q22, 17q23, 17q24, 17q25, 19p13, 20q11, 20q12, 20q13
BRCA	modified	35	1p36, 1p35, 1p34, 1p13, 4q35, 8p11, 8q11, 8q12, 8q22, 8q23, 8q24, 11q12, 11q13, 11q14, 11q22, 11q24, 12p13, 12p12, 12p11, 14q13, 17p11, 17q11, 17q12, 17q21, 17q22, 17q23, 17q24, 17q25, 19p13, 19p12, 19q13, 20p11, 20q11, 20q12, 20q13
CESC	modified	2	3p14, 3q11
COAD	deleted	1	8p11
COAD	amplified	1	20q13
COAD	modified	1	20q13
GBM	amplified	1	12q15
GBM	modified	1	12q21
LGG	deleted	1	19q13
LGG	modified	6	3q27, 11q12, 12p13, 13q12, 15q26, 19q13
LUAD	amplified	1	1q21
LUAD	modified	7	1q21, 1p11, 3q11, 4q12, 5p13, 11q13, 12p13
LUSC	amplified	1	5p13
LUSC	modified	1	5p13
OV	modified	2	19p13, 19p12
PRAD	modified	1	5q11
SARC	modified	1	12q15
SKCM	amplified	3	5p15, 5p13, 11q13
SKCM	modified	6	3p14, 5p15, 5p14, 5p13, 11q13, 22q13
STAD	deleted	4	4q34, 4q35, 7q33, 7q34
STAD	amplified	16	1q21, 2p11, 5p15, 6p21, 9p12, 9q21, 9p11, 9q13, 9q12, 9q34, 11p11, 15q26, 17q12, 17q21, 19q12, 20q13
STAD	modified	53	1p22, 1q21, 2p25, 2p24, 2p23, 2p11, 4q31, 4q32, 4q33, 4q34, 4q35, 5p15, 5p13, 6p21, 6q23, 6q24, 6q25, 7q21, 7q22, 7q31, 7q32, 7q33, 7q34, 7q35, 7q36, 8p11, 8q11, 8q12, 8q24, 9p24, 9p21, 9p13, 9q34, 10q22, 10q23, 10q24, 10q25, 10q26, 11p15, 11p11, 12q13, 12q24, 13q14, 15q22, 15q26, 17p11, 17q11, 17q12, 17q21, 19p13, 19q12, 19q13, 20q13
UCEC	deleted	57	1p36, 1p35, 1p34, 2p25, 2p24, 2q34, 3p26, 3p22, 3p21, 3p14, 3p13, 3p12, 3p11, 4q32, 4q34, 4q35, 5q11, 5q12, 5q13, 5q14, 5q15, 6q25, 6q26, 6q27, 7p22, 10q23, 10q24, 11p15, 11q23, 11q24, 11q25, 13q13, 13q14, 14q11, 14q23, 14q24, 15q11, 15q12, 15q13, 15q14, 15q15, 15q21, 15q22, 16p13, 16q22, 17p13, 17p12, 17p11, 17q11, 17q12, 17q21, 18q21, 18q22, 19p13, 19p12, 19q13, 22q13
UCEC	amplified	166	1p36, 1p35, 1p34, 1p33, 1p32, 1p31, 1p13, 1p12, 1q21, 1p11, 1q22, 1q23, 1q24, 1q25, 1q32, 2p25, 2p24, 2p23, 2p22, 2p21, 2p13, 2p11, 2q11, 2q14, 2q24, 2q31, 2q32, 3p26, 3p25, 3p23, 3p21, 3p14, 3q11, 3q12, 3q13, 3q21, 3q22, 3q23, 3q24, 3q25, 3q26, 3q27, 3q28, 3q29, 4p16, 4p15, 4q21, 5p15, 5p14, 5p13, 5p12, 5q35, 6p25, 6p24, 6p23, 6p22, 6p21, 6p12, 6q14, 6q21, 6q25, 6q27, 7p22, 7p21, 7p15, 7p14, 7p1…
UCEC	modified	264	1p36, 1p35, 1p34, 1p33, 1p32, 1p31, 1p22, 1p21, 1p13, 1p12, 1q21, 1p11, 1q22, 1q23, 1q24, 1q25, 1q32, 1q42, 1q43, 1q44, 2p25, 2p24, 2p23, 2p22, 2p21, 2p16, 2p14, 2p13, 2p12, 2p11, 2q11, 2q12, 2q13, 2q14, 2q24, 2q31, 2q32, 2q33, 2q34, 2q35, 2q36, 2q37, 3p26, 3p25, 3p24, 3p23, 3p22, 3p21, 3p14, 3p13, 3p12, 3p11, 3q11, 3q12, 3q13, 3q21, 3q22, 3q23, 3q24, 3q25, 3q26, 3q27, 3q28, 3q29, 4p16, 4p15, 4q2…
