## Supplemental Table S6 for "Chromoanagenesis landscape in 10,000 TCGA patients"

### Sheet: Table S6
Table S6 : Mean and Median somatic mutation frequency
	BLCA	BRCA	CESC	COAD	ESCA	GBM	HNSC	KIRC	LGG	LIHC	LUAD	LUSC	OV	PAAD	PRAD	READ	SARC	SKCM	STAD	UCEC
mean number of affected genes : non chromoanagenesis	284.994	100.381	323.588	627.857	272.645	118.37	178.908	48.5036	62.8579	129.279	278.505	311.912	131.337	137.856	59.2169	358.506	136.984	720.751	658.94	1579.42
mean number of affected genes : chromoanagenesis	336.916	103.575	234.674	204.383	214.908	154.836	191.136	41.9844	44.9402	170.026	384.262	361.673	123.155	61.9508	47.559	137.016	97.7677	649.095	224.301	180.23
median number of affected genes : non chromoanagenesis	188	41	155	160	164	56	126	45	33	113	180.5	252	99.5	47	31	130	52	455	177	478
median number of affected genes : chromoanagenesis	258	61	144	150	188	60	149	47	42	121	263	315	89	59	37	120	73	338	152	81
mean number of somatic events : non chromoanagenesis	306.295	109.251	385.647	713.777	289.468	134.358	188.117	50.8916	78.8204	132.358	298.554	334.788	138.48	219.78	69.2831	478.329	154.984	889.622	736.925	2320.39
mean number of somatic events : chromoanagenesis	355.069	109.405	248.547	228.489	221.235	189.969	200.617	42.6875	45.5726	176.419	417.251	386.623	128.87	63.0984	48.4615	141.873	102.826	773.114	234.653	213.595
median number of somatic events : non chromoanagenesis	194.5	42	157	164	169	57	128	46	34	116	186.5	263.5	101.5	47	32	134	53	482	181	527.5
median number of somatic events : chromoanagenesis	271	63	148.5	152	191	61	153.5	47.5	42	123	273	333	91	60	37	121	75	365	154.5	82.5
mean number of missense : non chromoanagenesis	172.078	57.6403	180.225	346.443	123.306	78.8025	105.511	25.5181	45.3351	70.602	175.455	192.46	74.1531	129.025	39.6838	262.188	67.7541	469.12	372.139	1096.27
mean number of missense : chromoanagenesis	200.128	57.0492	113.105	112.632	103.681	111.013	112.825	22.7031	26.8803	91.735	244.052	223.959	71.1672	36.1803	26.7744	78.1746	48.3484	410.9	130.939	93.619
median number of missense : non chromoanagenesis	107	23	75	88	80	32	73	24	20	63	111	153	54	25	18	77	26	260	107	193
median number of missense : chromoanagenesis	155	33	70	82	92	35	86.5	25.5	25	63	164	187	50	32	21	67	33	205	89.5	41
mean number of LOF : non chromoanagenesis	32.2831	13.1907	30.3797	106.128	29.9677	13.251	21.1079	9.91325	8.64879	13.4179	32.3168	33.469	21.1633	16.5085	6.45956	51.6588	10.0984	51.5622	124.582	225.198
mean number of LOF : chromoanagenesis	35.7488	12.1197	19.9186	34.3308	17.2773	18.0533	21.0325	6.53125	4.7265	18.2821	45.0443	40.6955	16.6037	6.67213	6.47179	13.5556	8.25161	46.2133	28.6633	29.246
median number of LOF : non chromoanagenesis	21	5	12	16	15	5	14	6	4	11	21.5	28	10	5	3	13	4	29	15	85.5
median number of LOF : chromoanagenesis	27	7	12	14	15	5	16	6.5	4	12	29	34.5	9	6	4	12	6	24	13	9
mean number of synonymous : non chromoanagenesis	101.934	38.4196	175.043	261.205	136.194	42.3045	61.4984	15.4602	24.8365	48.3383	90.7822	108.858	43.1633	74.2458	23.1397	164.482	77.1311	368.94	240.204	998.923
mean number of synonymous : chromoanagenesis	119.192	40.2361	115.523	81.5263	100.277	60.9022	66.7597	13.4531	13.9658	66.4017	128.155	121.968	41.0991	20.2459	15.2154	50.1429	46.2258	316	75.051	90.7302
median number of synonymous : non chromoanagenesis	61	15	68	62	76	19	40	13	10	43	54	85.5	33	13.5	10	46	23	199	56	192
median number of synonymous : chromoanagenesis	87	22	66.5	53	87	18	47.5	14	13	48	84	101	31	20	12	44	34	147	49	35
mean number of affected driver genes : non chromoanagenesis	15.2711	5.72207	15.2032	28.3297	14.1613	5.91358	9.84762	3.12289	4.7185	6.37811	12.1089	14.0664	6.77041	7.12712	2.94853	15.3529	5.22951	25.9816	30.209	63.4451
mean number of affected driver genes : chromoanagenesis	17.4483	5.64262	11.0465	10.2331	10.5462	7.24	9.6039	2.60938	4.35043	7.21368	16.2546	15.1227	6.11765	4.98361	2.84615	7.63492	4.59355	24.3744	10.1837	9.88095
median number of affected driver genes : non chromoanagenesis	11	4	8	10	9	3	8	2	4	6	10	13	6	4	2	8	3	18	9	27.5
median number of affected driver genes : chromoanagenesis	14	4	7	8	10	3	9	1.5	4	6	12	12	5	5	2	7	4	15	7	7
mean number of affected driver events : non chromoanagenesis	17.2169	6.3297	19.016	33.5421	15.4355	7.06173	10.6603	3.2988	5.82038	6.62189	13.1584	15.2168	7.19898	11.7881	3.67647	22.0941	5.88525	33.2442	35.9303	105.363
mean number of affected driver events : chromoanagenesis	18.9803	6.02787	12.2558	11.9323	11.1429	9.23556	10.2013	2.70312	4.57265	7.48718	17.9188	16.3409	6.44272	5.13115	2.94872	8.19048	4.87097	29.7962	10.9337	12.119
median number of affected driver events : non chromoanagenesis	12	4	8	11	9.5	3	9	3	4	6	10	13	6	4	2	8	3	20	10	31
median number of affected driver events : chromoanagenesis	15	4	7.5	9	10	3	9	2	5	6	13	13	5	5	2	8	4	16	7	7
